# Unraveling the Role of Ctla-4 in Intestinal Immune Homeostasis: Insights from a novel Zebrafish Model of Inflammatory Bowel Disease

**DOI:** 10.1101/2024.07.24.604955

**Authors:** Lulu Qin, Chongbin Hu, Qiong Zhao, Yong Wang, Dongdong Fan, Aifu Lin, Lixin Xiang, Ye Chen, Jianzhong Shao

## Abstract

Inflammatory bowel disease (IBD) is a chronic and relapsing immune-mediated disorder characterized by intestinal inflammation and epithelial injury. The underlying causes of IBD are not fully understood, but genetic factors have implicated in genome-wide association studies, including CTLA-4, an essential negative regulator of T cell activation. However, establishing a direct link between CTLA-4 and IBD has been challenging due to the early lethality of CTLA-4 knockout mice. In this study, we identified zebrafish Ctla-4 homolog and investigated its role in maintaining intestinal immune homeostasis by generating a Ctla-4-deficient (*ctla-4^−/−^*) zebrafish line. These mutant zebrafish exhibited reduced weight, along with impaired epithelial barrier integrity and lymphocytic infiltration in their intestines. Transcriptomics analysis revealed upregulation of inflammation-related genes, disturbing immune system homeostasis. Moreover, single-cell RNA-sequencing analysis indicated increased Th2 cells and interleukin 13 expression, along with decreased innate lymphoid cells and upregulated proinflammatory cytokines. Additionally, Ctla-4-deficient zebrafish exhibited reduced diversity and an altered composition of the intestinal microbiota. All these phenotypes closely resemble those found in mammalian IBD. Lastly, supplementation with Ctla-4-Ig successfully alleviated intestinal inflammation in these mutants. Altogether, our findings demonstrate the pivotal role of Ctla-4 in maintaining intestinal homeostasis. Additionally, they offer substantial evidence linking CTLA-4 to IBD and establish a novel zebrafish model for investigating both the pathogenesis and potential treatments.
