## Supplementary material for "Unraveling the Role of Ctla-4 in Intestinal Immune Homeostasis: Insights from a novel Zebrafish Model of Inflammatory Bowel Disease": primers used in the study

### Sheet: Sheet1
Supplemental Table 1: primers used in the study
Primer Names	Sequences (5’ to 3’)	Application	GenBank accession number
Ctla-4-F	AGACAGATACCCCCCTTCTCAGTTA	ORF cloning	XM_005167519.4
Ctla-4-R	CGGGAGAAAATGACATGCGAGTACA	ORF cloning
Ctla-4-pexpF	CGCGGATCCCGTGTGACAGGAAAAGATGG	Prokaryotic expression
Ctla-4-pexpR	CCGCTCGAGGATCATTTTCAACAGTTTCCC	Prokaryotic expression
Ctla-4-eexpF1	CCCAAGCTTGCCACCATGCGTGTGACAGGAAAAGATGGAG	Eukaryotic expression
Ctla-4-eexpR1	CGCGGATCCTTTACCCGGAGACAGGGAGA	Eukaryotic expression
Ctla-4-eexpF2	CCGGAATTCTGGCCACCATGATTATCACACTTATT	Eukaryotic expression
Ctla-4-eexpR2	CGCGGATCCCGGAATTTCACATAGCTCTC	Eukaryotic expression
Ctla-4-eexpF3	CCGCTCGAGGGCCACCATGCGTGTGACAGGAAAAGATGGAG	Eukaryotic expression
Ctla-4-eexpR3	CGGGGTACCCTTTACCCGGAGACAGGGAGA	Eukaryotic expression
Cd28-F	CAGCATTGTGTGAGCACTTAGAATC	ORF cloning	XM_005167519.4
Cd28-R	TGTAATTGGACTTGTCTCTGGATGC	ORF cloning
Cd28-eexpF1	CCCAAGCTTGCCACCATGTGCAAAGGCGAACTCCCACTG	Eukaryotic expression
Cd28-eexpR1	CGCGGATCCTTTACCCGGAGACAGGGAGA	Eukaryotic expression
Cd28-eexpF2	CGCGGATCCGCCACCATGGAGATTTTCTGGAGATG	Eukaryotic expression
Cd28-eexpR2	CCTTTTGCGGCCGCCGAGAGGTTTTGTTACAGTAG	Eukaryotic expression
Cd28-eexpF3	CCGCTCGAGGGCCACCATGTGCAAAGGCGAACTCCCACTG	Eukaryotic expression
Cd28-eexpR3	CGGGGTACCCTTTACCCGGAGACAGGGAGA	Eukaryotic expression
Cd80/86-F	CTCTCTACAATCAGTTTCCTTTCAC	ORF cloning	XM_005167519.4
Cd80/86-R	CAGCCCTGCTCACCGCTTACAATAC	ORF cloning
Cd80/86-pexpF	GGACATATGGAGCTCGGTACCGGTGACAACAGTCAACCG	Prokaryotic expression
Cd80/86-pexpR	AGACTGCAGGTCGACAAGCTTCACCTTCAGAGGAAAAGATTC	Prokaryotic expression
Cd80/86-eexpF	AAAAGCGGCCGCAGCCACCATGGAGAACTCAGCCTG	Eukaryotic expression
Cd80/86-eexpR	CCCAAGCTTCTCCAAAGGAATGTGAGCACC	Eukaryotic expression
Ctla-4-gRNA-F	ATAATACGACTCACTATATTGCGAAGTAGGGCTCTGAGGTTTTAGAGCTAGAAATAGC	ctla-4 deletion
Ctla-4-gRNA-R	AGCACCGACTCGGTGCCACT	ctla-4 deletion
Ctla-4-test-F1	TGTGACAGGAAAAGATGGAGAA	ctla-4 deletion test
Ctla-4-test-R1	TGTGACAGGAAAAGATGGAGAA	ctla-4 deletion test
Ctla-4-qF	CATACAAGAAATCCCAAACTGCCTC	qRT-PCR
Ctla-4-qR	CTAGAATTTCACATAGCTCTC	qRT-PCR
Il1b-qF	TGGACTTCGCAGCACAAAATG	qRT-PCR	NM_212844.2
Il1b-qR	GTTCACTTCACGCTCTTGGATG	qRT-PCR
Tnfα-qF	GCTGGATCTTCAAAGTCGGGTGTA	qRT-PCR	XM_001338635.7
Tnfα-qR	GATGGAAGTGTGCTGAGACTCACA	qRT-PCR
Il13-qF	GTGGCCTGAAGTGTGAGCATG	qRT-PCR	NM_001199905.1
Il13-qR	CAGCAGCGTGACTCCTGA	qRT-PCR
Mpx-qF	CAATGGGGGAAGAAGAGAGTC	qRT-PCR	XM_021479113.1
Mpx-qR	CCTTGCTAAACTCTCATCTCGAG	qRT-PCR
Mmp9-qF	GCTCAACCACCGCAGACTAT	qRT-PCR	NM_213123.1
Mmp9-qR	GTGCTTCATTGCTGTTCCCG	qRT-PCR
Cxcl8a-qF	CCATCATTGAAGGAATGAGCTTG	qRT-PCR	NM_001199905.1
Cxcl8a-qR	CATCAAGGTGGCAATGATCTCT	qRT-PCR
Il10-qF	CATAACATAAACAGTCCCTATGG	qRT-PCR	NM_001020785.2
Il10-qR	AGTACCTCTTGCATTTCACCATATC	qRT-PCR
Crp6-qF	AGCAGCTGCTGAAGTGGGTCTTGGTGG	qRT-PCR	XM_009297633.2
Crp6-qR	GAGTTCATCAACTTCAGAAGTGCGG	qRT-PCR
Cremb-qF	CAATCAGGGCCAAGCCACCACTGGAG	qRT-PCR	XM_021470164.1
Cremb-qR	GTTTGGCTGCCGTCCTGTTCTTCATCAG	qRT-PCR
Igfbp1a-qF	GAGACAGCACCAGATCATCCGG	qRT-PCR	NM_173283.4
Igfbp1a-qR	CGATATGACAGGGACCCTGTTCCACC	qRT-PCR
Il23r-qF	GCCACTTGAAACCCAAACGGTGCCCTAC	qRT-PCR	XM_021476745.1
Il23r-qR	CTGTTGCCTTGTCTGTACCTGG	qRT-PCR
Hp-qF	CCTGATAGCCGAGCGCTGGGTACTG	qRT-PCR	XM_021477986.1
Hp-qR	GATGCAAAAACACCTTTTCCACTGCTAC	qRT-PCR
Lsp1b-qF	CCATGCCATTGAGGAGTGCAGTAAAGAG	qRT-PCR	XM_001338635.7
Lsp1b-qR	CCTCTGTATCCTTAGAGGACATGG	qRT-PCR
F, forward primer; R, reverse primer.
